# Coupling of spliceosome complexity to intron diversity

**DOI:** 10.1101/2021.03.19.436190

**Authors:** Jade Sales-Lee, Daniela S. Perry, Bradley A. Bowser, Jolene K. Diedrich, Beiduo Rao, Irene Beusch, John R. Yates, Scott W. Roy, Hiten D. Madhani

## Abstract

We determined that over 40 spliceosomal proteins are conserved between many fungal species and humans but were lost during the evolution of *S. cerevisiae*, an intron-poor yeast with unusually rigid splicing signals. We analyzed null mutations in a subset of these factors, most of which had not been investigated previously, in the intron-rich yeast *Cryptococcus neoformans.* We found they govern splicing efficiency of introns with divergent spacing between intron elements. Importantly, most of these factors also suppress usage of weak nearby cryptic/alternative splice sites. Among these, orthologs of GPATCH1 and the helicase DHX35 display correlated functional signatures and copurify with each other as well as components of catalytically active spliceosomes, identifying a conserved G-patch/helicase pair that promotes splicing fidelity. We propose that a significant fraction of spliceosomal proteins in humans and most eukaryotes are involved in limiting splicing errors, potentially through kinetic proofreading mechanisms, thereby enabling greater intron diversity.
