## Supplemental Table S1 for "Coupling of spliceosome complexity to intron diversity"

### Sheet: spliceosome_proteins
Gene_Symbol	Hs_HGNC	Complex_SPDB	particle	Hs_other_names	Hs_Full_name_from_HGNC	Cn_CNAG	Cn_RefSeq	Cn_manual_score	Cn_semi-automated_score	Sc_SPDB_ortholog	Sc_protein_name	Sc_RefSeq	Sc_manual_score	Sc_semi-automated_score	Sp_SPDB_ortholog	Sp_protein_name	Sp_RefSeq	Sp_manual_score	Sp_semi-automated_score
ACIN1	HGNC:17066	NA	EJC	ACINUS, ACN	apoptotic chormatin condensation inducer 1	NA	NA	NO	0.5	NA	NA	NA	NO	0	NA	NA	NA	NO	0
AQR	HGNC:29513	B, Bact, C, P	NTCRelated	KIAA0560, IBP160	aquarius intron-binding spliceosomal factor	CNAG_01807	XP_012052770.1	relaxed	2	NA	NA	NA	NO	2	cwf11	cwf11	NP_595360.1	stringent	9
C9orf78	HGNC:24932	C, P	C	CSU2, HCA59, HSPC220	chromosome 9 open reading frame 78	CNAG_03868	XP_012047512.1	stringent	9	NA	NA	NA	NO	0	NA	NA	NA	NO	0
CACTIN	HGNC:29938	C, P	C	C19orf29, NY-REN-24	cactin, spliceosome C complex subunit	CNAG_07323	XP_012047028.1	stringent	9	NA	NA	NA	NO	0	NA	SPBC2F12.12c	NP_595704.1	stringent	8
CCAR1	HGNC:24236	A	A	CARP1, DIS, FLJ10590, FLJ10839	cell division cycle and apoptosis regulator 1	NA	NA	NO	0	NA	NA	NA	NO	0	NA	NA	NA	NO	0
CCDC12	HGNC:28332	Bact, C, P	Bact	MGC23918	coiled-coil domain containing 12	CNAG_00761	XP_012046944.1	stringent	9	NA	NA	NA	NO	0	cwf18	cwf18	NP_588560.1	stringent	9
CCDC130	HGNC:28118	NTC associated proteins	NTCRelated	MGC10471	coiled-coil domain containing 130	CNAG_02371	XP_012050110.1	stringent	9	NA	NA	NA	NO	0.5	NA	saf4	NP_595734.2	stringent	9
CDK11A	HGNC:1730	A	A	PITSLRE, CDK11-p110, p58GTA, CDC2L3, CDC2L2	cyclin dependent kinase 11A	CNAG_00415	XP_012046303.1	stringent	9	NA	NA	NA	NO	4	ppk23	ppk23	NP_595739.1	stringent	9
CHERP	HGNC:16930	A	U2rel	SRA1, DAN16, SCAF6	calcium homeostasis endoplasmic reticulum protein	NA	NA	NO	0	NA	NA	NA	NO	0	NA	NA	NA	NO	0.5
CTNNBL1	HGNC:15879	B, Bact, C, P	NTCRelated	C20orf33	catenin, beta like 1	CNAG_05307	XP_012048590.1	stringent	9	NA	NA	NA	NO	0	NA	SPAC1952.06c	NP_594808.1	stringent	9
DDX41	HGNC:18674	C, P	C	ABS, MGC8828, Abstrakt	DEAD-box helicase 41	CNAG_03419	XP_012051245.1	stringent	7	NA	NA	NA	NO	2	NA	NA	NA	NO	2
DNAJC8	HGNC:15470	NA	U2rel	SPF31	DnaJ heat shock protein family (Hsp40) member C8	CNAG_03016	XP_012048281.1	stringent	9	NA	NA	NA	NO	4	NA	spf31	NP_595422.1	stringent	9
ESS2	HGNC:16817	C, P	C	DGCR14, DGCR13, DGS-H, DGSI, ES2, bis1, ESS-2, Es2el	ess-2 splicing factor homolog	CNAG_06058	XP_012053104.1	stringent	8	NA	NA	NA	NO	0	NA	bis1	NP_587842.1	stringent	9
FAM32A	HGNC:24563	C, P	C	DKFZP586O0120, OTAG-12	family with sequence similarity 32 member A	CNAG_05845	XP_012050574.1	stringent	9	NA	NA	NA	NO	0	NA	n118	NP_594013.1	stringent	9
FAM50A	HGNC:18786	C, P	C	DXS9928E, XAP5, HXC-26, 9F	family with sequence similarity 50 member A	CNAG_02260	XP_012050043.1	stringent	9	NA	NA	NA	NO	0	NA	xap5	NP_587947.2	stringent	9
FAM50B	HGNC:18789	NA	C	D6S2654E, X5L	family with sequence similarity 50 member B	NA	NA	NO	4	NA	NA	NA	NO	0	NA	NA	NA	NO	4
FRA10AC1	HGNC:1162	C, P	C	C10orf4	FRA10A associated CGG repeat 1	CNAG_03031	XP_012047796.1	stringent	9	NA	NA	NA	NO	0	NA	NA	NA	NO	0
FRG1	HGNC:3954	NA	Bact	FSG1, FRG1A	FSHD region gene 1	CNAG_04989	XP_012048642.1	stringent	9	NA	NA	NA	NO	0	NA	frg1	NP_595824.1	stringent	9
GPATCH1	HGNC:24658	Bact, C	C	GPATC1, ECGP, FLJ10206, FLJ3868	G patch domain containing 1	CNAG_02401	XP_012049732.1	stringent	7	NA	NA	NA	NO	0	NA	SPAC20H4.06c	NP_593626.1	stringent	6
HSPB1	HGNC:5246	B	Bact	HSP27, HSP28, Hs.76067, Hsp25, CMT2F, HMN2B, CMT2F, DKFZp586P1322	heat shock protein family B (small) member 1	NA	NA	NO	0	NA	NA	NA	NO	0	NA	NA	NA	NO	0
IK	HGNC:5958	B	Bact	RED, RER	IK cytokine	CNAG_06616	XP_012050291.1	stringent	7	NA	NA	NA	NO	0	NA	NA	NA	NO	0
MAGOH	HGNC:6815	C, P	EJC	MAGOHA, MAGOH1	mago homolog, exon junction complex subunit	CNAG_00994	XP_012049242.1	stringent	9	NA	NA	NA	NO	0	NA	mnh1	NP_596666.1	stringent	9
MAGOHB	HGNC:25504	NA	EJC	MGN2, FLJ10292	mago homolog B, exon junction complex subunit	CNAG_00994	XP_012049242.1	stringent	9	NA	NA	NA	NO	0	protein mago nashi	mnh1	NP_596666.1	stringent	9
MFAP1	HGNC:7032	B	B	AMP	microfibril associated protein 1	CNAG_04699	XP_012051998.1	stringent	8	NA	NA	NA	NO	0	NA	saf3	NP_594710.1	stringent	9
NKAP	HGNC:29873	NA	C	FLJ22626	NFKB activating protein	CNAG_02396	XP_012049736.1	stringent	7	NA	NA	NA	NO	0	NA	NA	NA	NO	0
NOSIP	HGNC:17946	C, P	C	CGI-25	nitric oxide synthase interacting protein	CNAG_01058	XP_012049076.1	stringent	7	NA	NA	NA	NO	0	NA	NA	NA	NO	0
PPIE	HGNC:9258	B, Bact, C, P	NTCRelated	CYP33, CyP-33, MGC3736, MGC111222, CypE	peptidylprolyl isomerase E	CNAG_03621	XP_012047343.1	stringent	5.5	NA	NA	NA	NO	4	rct1	rct1	NP_595894.1	relaxed	4
PPIG	HGNC:14650	C, P	C	CASP10, CARS-Cyp, SRCyp, SCAF10, CypG	peptidylprolyl isomerase G	CNAG_06927	XP_012048012.1	stringent	9	NA	NA	NA	NO	0.5	NA	NA	NA	NO	4
PPIH	HGNC:14651	B, U4/U6 snRNP, tri-snRNP	U4U6	CYP20, CYPH, USA-CYP, SnuCyp-20, MGC5016	peptidylprolyl isomerase H	CNAG_04823	XP_012051943.1	stringent	9	NA	NA	NA	NO	4	cyp3, cps3	cyp3	NP_595437.1	stringent	9
PPIL1	HGNC:9260	B, Bact, C, P	NTCRelated	CYPL1	peptidylprolyl isomerase like 1	CNAG_01636	XP_012052654.1	stringent	9	NA	NA	NA	NO	4	cyp1	ppi1	NP_593308.1	stringent	9
PPIL2	HGNC:9261	Bact	Bact	CYP6, CYC4, Cyp-60, UBOX7	peptidylprolyl isomerase like 2	CNAG_07859	XP_012052045.1	relaxed	2	NA	NA	NA	NO	2	cyp8	cyp8	NP_594502.2	stringent	9
PPIL3	HGNC:9262	C, P	C	CypJ	peptidylprolyl isomerase like 3	CNAG_02492	XP_012050179.1	stringent	9	NA	NA	NA	NO	4	NA	NA	NA	NO	4
PPWD1	HGNC:28954	C, P	C	KIAA0073, CyP64	peptidylprolyl isomerase domain and WD repeat containing 1	CNAG_03681	XP_012047385.1	stringent	7	NA	NA	NA	NO	0.5	cyp9	cyp9	NP_587769.1	stringent	7
PQBP1	HGNC:9330	B	NTCRelated	NPW38, RENS1, MRXS8, SHS, MRX55, MRX2, MRXS3	polyglutamine binding protein 1	NA	NA	NO	0	NA	NA	NA	NO	0	NA	NA	NA	NO	0
PRCC	HGNC:9343	Bact	NTCRelated	RCCP1	proline rich mitotic checkpoint control factor	NA	NA	NO	0	NA	NA	NA	NO	0	NA	NA	NA	NO	0
PRKRIP1	HGNC:21894	NA	C	C114, FLJ13902, KRBOX3	PRKR interacting protein 1	CNAG_02280	XP_012050048.1	stringent	9	NA	NA	NA	NO	0	NA	NA	NA	NO	0
PRPF4B	HGNC:17346	NA	B	PRP4, PRP4H, KIAA0536, PRP4 kinase	pre-mRNA processing factor 4B	CNAG_02962	XP_012047830.1	stringent	9	NA	NA	NA	NO	4	prp4	prp4	NP_588261.1	stringent	9
PUF60	HGNC:17042	A	U2rel	FIR, SIAHBP1, RoBPI	poly(U) binding splicing factor 60	CNAG_04441	XP_012051803.1	relaxed	4	NA	NA	NA	NO	4	NA	NA	NA	NO	4
RBM10	HGNC:9896	A	A	GPATCH9, DXS8237E, KIAA0122, GPATC9, ZRANB5, S1-1	RNA binding motif protein 10	CNAG_05579	XP_012053662.1	stringent	9	NA	NA	NA	NO	2	NA	SPAC57A7.13	NP_593368.1	stringent	5.5
RBM17	HGNC:16944	A	U2rel	SPF45, MGC14439	RNA binding motif protein 17	CNAG_00294	XP_012046637.1	stringent	8	NA	NA	NA	NO	0	NA	NA	NA	NO	0.5
RBM42	HGNC:28117	NA	MISC	MGC10433	RNA binding motif protein 42	CNAG_03489	XP_012050974.1	stringent	9	NA	NA	NA	NO	4	NA	SPAC22E12.02	NP_594828.1	stringent	9
RBM5	HGNC:9902	A	A	H37, LUCA15	RNA binding motif protein 5	CNAG_05579	XP_012053662.1	stringent	7	NA	NA	NA	NO	0.5	NA	SPAC57A7.13	NP_593368.1	stringent	5.5
RBM8A	HGNC:9905	C, P	EJC	Y14, ZNRP, BOV-1A, BOV-1B, BOV-1C, RBM8B	RNA binding motif protein 8A	CNAG_02898	XP_012048208.1	stringent	8	NA	NA	NA	NO	4	NA	SPAC23A1.09	NP_594439.1	stringent	8
SAP18	HGNC:10530	Bact, C	EJC	SAP18p, 2HOR0202, MGC27131	Sin3A associated protein 18	CNAG_04679	XP_012052139.1	stringent	8	NA	NA	NA	NO	0	NA	NA	NA	NO	0
SDE2	HGNC:26643	C, P	C	C1orf55, FLJ35382	SDE2 telomere maintenance homolog	CNAG_06612	XP_012050733.1	stringent	6	NA	NA	NA	NO	0	sde2	sde2	NP_594019.1	stringent	6
SF3B6	HGNC:30096	17S U2 snRNP, A, B, Bact, C, P	U2	P14, SF3B14a, Ht006, CGI-110, SAP14a	splicing factor 3b subunit 6	CNAG_04977	XP_012048635.1	stringent	9	NA	NA	NA	NO	4	pre-mRNA branch site p14-like protein	SPBC29A3.07c	NP_595835.2	stringent	9
SMNDC1	HGNC:16900	A	U2rel	SMNR, SPF30, TDRD16C	survival motor neuron domain containing 1	CNAG_01834	XP_012052794.1	stringent	6	NA	NA	NA	NO	0	spf30	spf30	NP_588166.1	stringent	6
SMU1	HGNC:18247	B	B	fSAP57, sSMU-1, FLJ10805, BWD	SMU1 DNA replication regulator and spliceosomal factor	CNAG_02153	XP_012049979.1	relaxed	4	NA	NA	NA	NO	4	NA	NA	NA	NO	4
SNRNP27	HGNC:30240	NA	U4U5U6	RY1, U4/U6.U5-27K	small nuclear ribonucleoprotein U4/U6.U5 subunit 27	CNAG_03182	XP_012051081.1	stringent	8	NA	NA	NA	NO	0	NA	SPCC162.01c	NP_588243.1	stringent	8
SNRNP40	HGNC:20857	U5 snRNP, tri-snRNP, B, Bact, C, P	U5	WDR57, HPRP8BP, PRPF8BP, SPF38, PRP8BP	small nuclear ribonucleoprotein 40kDa (U5)	CNAG_03584	XP_012051347.1	stringent	9	NA	NA	NA	NO	4	spf38	spf38	NP_596835.1	stringent	9
SRPK2	HGNC:11306	NA	U4U5U6	SFRSK2	SRSF protein kinase 2	CNAG_02028	XP_012049874.1	stringent	9	NA	NA	NA	NO	4	NA	NA	NA	NO	4
SRRM1	HGNC:16638	NA	SR	SRM160, POP101, MGC39488	serine and arginine repetitive matrix 1	NA	NA	NO	0	NA	NA	NA	NO	0	NA	SPCC825.05c	NP_588055.1	stringent	5.5
SRRM2	HGNC:16639	C, P	NTCRelated	SMD2D, SRm300, SRL300, KIAA0324, Cwc21	serine/arginine repetitive matrix 2	CNAG_03309	XP_012051168.1	stringent	6	NA	NA	NA	NO	0	NA	cwf21	NP_593820.1	stringent	6
STEEP1	HGNC:26239	C, P	C	FLJ22965, CXorf56	chromosome X open reading frame 56	CNAG_02340	XP_012050089.1	stringent	6	NA	NA	NA	NO	0	NA	NA	NA	NO	0
SUGP1	HGNC:18643	A	A	SF4, F23858, DKFZp434E2216, RBP	SURP and G-patch domain containing 1	NA	NA	NO	0	NA	NA	NA	NO	0	NA	NA	NA	NO	0.5
TCERG1	HGNC:15630	NA	NTCRelated	CA150, TAF2S, Urn1	transcription elongation regulator 1	CNAG_00151	XP_012046192.1	stringent	5.5	NA	NA	NA	NO	0	NA	NA	NA	NO	0.5
THRAP3	HGNC:22964	A	B	TRAP150, BCLAF2	thyroid hormone receptor associated protein 3	NA	NA	NO	0	NA	NA	NA	NO	0	NA	NA	NA	NO	0
U2AF1	HGNC:12453	A	U2rel	U2AF35, U2AFBP, RNU2AF1, RN	U2 small nuclear RNA auxiliary factor 1	CNAG_04402	XP_012051788.1	stringent	9	NA	NA	NA	NO	0	U2AF small subunit, U2AF-23	SPAP8A3.06	NP_594945.1	stringent	9
U2SURP	HGNC:30855	A	U2rel	fSAPa, SR140	U2 snRNP associated SURP domain containing	CNAG_06685	XP_012050322.1	stringent	7	NA	NA	NA	NO	0.5	NA	SPBC11C11.01	NP_596390.2	stringent	6
WBP11	HGNC:16461	B	NTCRelated	NPWBP, SIPP1, SNP70, PPP1R165, NPW38BP	WW domain binding protein 11	NA	NA	NO	0	NA	NA	NA	NO	0	NA	NA	NA	NO	0
WBP4	HGNC:12739	B	B	FBP21, FNBP21, MGC117310	WW domain binding protein 4	NA	NA	NO	4	NA	NA	NA	NO	0	NA	NA	NA	NO	3
WDR83	HGNC:32672	C, P	C	MORG1	WD repeat domain 83	CNAG_05795	XP_012050535.1	stringent	9	NA	NA	NA	NO	4	WD repeat-containing protein (SPBC713.05)	SPBC713.05	NP_595344.1	stringent	9
ZNF830	HGNC:28291	Bact, C, P	Bact	CCDC16, MGC20398, OMCG1	zinc finger protein 830	CNAG_05030	XP_012048672.1	stringent	7	NA	NA	NA	NO	0	NA	NA	NA	NO	0
BCAS2	HGNC:975	B, Bact, C, P	NTCPrp19	SPF27, DAM1, Snt309	breast carcinoma amplified sequence 2	CNAG_05689	XP_012050455.1	stringent	9	SNT309	NA	NA	NO_ortholog-YES	0	cwf7	cwf7	NP_595665.1	relaxed	4
CWC15	HGNC:26939	B, Bact, C, P	NTCRelated	HSPC148, C11orf5, Cwf15, AD-002	CWC15 spliceosome-associated protein homolog (S. cerevisiae)	CNAG_06315	XP_012053407.1	stringent	7	CWC15	NA	NA	NO_ortholog-YES	0	cwf15	cwf15	NP_595407.1	stringent	7
PRPF38A	HGNC:25930	B	U4U5U6	FLJ14936, Prp38	pre-mRNA processing factor 38A	CNAG_01200	XP_012049026.1	stringent	9	PRP38	NA	NA	NO_ortholog-YES	0	prp38	prp38	NP_595693.1	stringent	8
RBM25	HGNC:23244	A	U1	RNPC7, S164, Snu71, fSAP94	RNA binding motif protein 25	CNAG_03027	XP_012048287.1	stringent	9	SNU71	NA	NA	NO_ortholog-YES	0.5	usp107	usp107	NP_595250.1	stringent	9
SF3B5	HGNC:21083	17S U2 snRNP, A, B, Bact, C, P	U2	SF3b10, MGC3133, Ysf3	splicing factor 3b subunit 5	CNAG_01853	XP_012052803.1	stringent	9	YSF3	NA	NA	NO_ortholog-YES	0	splicing factor 3b	SPBC211.05	NP_596615.1	stringent	9
SYF2	HGNC:19824	C, P	NTCPrp19	CBPIN, GCIPIP, p29, NTC31, DKFZp564O2082, fSAP29, GCIP	SYF2 pre-mRNA splicing factor	CNAG_05363	XP_012053577.1	stringent	6	SYF2	NA	NA	NO_ortholog-YES	0	syf2	syf2	NP_596100.1	stringent	7
THOC1	HGNC:19070	NA	EJC	HPR1, P84	THO complex 1	CNAG_03235	XP_012051117.1	stringent	7	HPR1	NA	NA	NO_ortholog-YES	0	NA	SPCP25A2.03	NP_588092.1	stringent	7
THOC3	HGNC:19072	NA	EJC	hTREX45, TEX1, MGC5469	THO complex 3	NA	NA	NO	2	TEX1	NA	NA	NO_ortholog-YES	2	NA	tex1	NP_587940.1	stringent	7
U2AF2	HGNC:23156	A	U2rel	U2AF65	U2 small nuclear RNA auxiliary factor 2	CNAG_05848	XP_012050576.1	stringent	7	MUD2	NA	NA	NO_ortholog-YES	2	prp2	prp2	NP_595396.1	stringent	7
ALYREF	HGNC:19071	NA	EJC	THOC4, ALY, BEF, ALY/REF, REF	Aly/REF export factor	NA	NA	NO	4	YRA1	YRA1	NP_010669.1	relaxed	4	mlo3	mlo3	NP_595715.1	stringent	9
BUB3	HGNC:1151	NA	A	budding uninhibited by benzimidazoles 3 homolog	BUB3 mitotic checkpoint protein	CNAG_02267	XP_012049782.1	stringent	9	BUB3	BUB3	NP_014669.1	relaxed	4	NA	bub3	NP_593798.1	stringent	9
CD2BP2	HGNC:1656	U5 snRNP, tri-snRNP	U5	Snu40, U5-52k, LIN1	CD2 (cytoplasmic tail) binding protein 2	NA	NA	NO	0.5	LIN1	LIN1	NP_012026.1	relaxed	4	NA	NA	NA	NO	4
CWC27	HGNC:10664	Bact, C, P	NTCRelated	SDCCAG10, NY-CO-10	CWC27 spliceosome associated cyclophilin	CNAG_04805	XP_012052220.1	stringent	9	CWC27	CWC27	NP_015261.1	relaxed	4	cyp7	cyp7	NP_001342715.1	stringent	9
DDX46	HGNC:18681	17S U2 snRNP, A	U2rel	Prp5, PRPF5, KIAA0801, FLJ25329	DEAD-box helicase 46	CNAG_03699	XP_012047394.1	stringent	9	PRP5	PRP5	NP_009796.1	relaxed	4	prp11	prp11	NP_587856.1	stringent	9
DHX16	HGNC:2739	Bact, C, P	NTCRelated	DBP2, DDX16, Prp2, PRPF2	DEAH-box helicase 16	CNAG_01734	XP_012052718.1	stringent	9	PRP2	PRP2	NP_014408.1	relaxed	4	cdc28	cdc28	NP_595686.2	stringent	9
EFTUD2	HGNC:30858	B, Bact, C, P	U5	U5-116KD, Snu114, SNRNP116, Snrp116	elongation factor Tu GTP binding domain containing 2	CNAG_01091	XP_012049309.1	stringent	9	SNU114	SNU114	NP_012748.1	relaxed	4	cwf10	cwf10	NP_596689.2	stringent	9
GPKOW	HGNC:30677	Bact, C, P	NTCRelated	T54, GPATC5, GPATCH5, Spp2	G patch domain and KOW motifs	CNAG_00712	XP_012046908.1	stringent	9	SPP2	SPP2	NP_014791.1	relaxed	0.5	cwf28	NA	NA	NO_ortholog-YES	0
LUC7L3	HGNC:24309	NA	U1	LUC7A, CROP, OA48-18, CREAP-1, FLJ11063, CRA, hLuc7A	LUC7 like 3 pre-mRNA splicing factor	NA	NA	NO	4	LUC7	LUC7	NP_010196.1	relaxed	0.5	usp106	usp106	NP_588000.1	relaxed	0.5
PRPF19	HGNC:17896	B, Bact, C, P	NTCPrp19	PSO4, SNEV, PRP19, NMP200, UBOX4	pre-mRNA processing factor 19	CNAG_01733	XP_012052717.1	stringent	9	PRP19	PRP19	NP_013064.1	relaxed	4	prp19	prp19	NP_594874.1	stringent	9
SNRPA	HGNC:11151	U1 snRNP, A, B	U1	U1A, mud1	small nuclear ribonucleoprotein polypeptide A	CNAG_06716	XP_012047134.1	relaxed	4	MUD1	MUD1	NP_009677.1	relaxed	4	usp102	usp102	NP_596424.1	relaxed	4
ZMAT2	HGNC:26433	B	U4U5U6	Snu23, hSNU23, FLJ31121	zinc finger matrin-type 2	CNAG_05354	XP_012053574.1	stringent	8	SNU23	SNU23	NP_010185.1	relaxed	4	snu23	snu23	NP_593030.3	relaxed	2
BUD13	HGNC:28199	Bact, C, P	RES	Cwc26; fSAP71, MGC13125	BUD13 homolog (S. cerevisiae)	CNAG_03840	XP_012047489.1	relaxed	0.5	BUD13	BUD13	NP_011341.3	stringent	5.5	cwf26	cwf26	NP_588468.1	relaxed	0.5
BUD31	HGNC:29629	B, Bact, C, P	NTCRelated	G10, EDG2, Cwc14, fSAP17, YCR063W	BUD31 homolog (S. cerevisiae)	CNAG_05225	XP_012048788.1	stringent	9	BUD31	BUD31	NP_009990.1	stringent	9	cwf14	cwf14	NP_595965.1	stringent	9
CDC40	HGNC:17350	Bact, C, P	NTCRelated	PRPF17, EHB3, Prp17	cell division cycle 40 homolog (S. cerevisiae)	CNAG_03349	XP_012051198.1	stringent	9	CDC40	CDC40	NP_010652.3	stringent	9	prp17	prp17	NP_001342709.1	stringent	9
CDC5L	HGNC:1743	B, Bact, C, P	NTCPrp19	CDC5, CEF1, PCDC5RP	CDC5 cell division cycle 5-like (S. pombe)	CNAG_02671	XP_012047949.1	stringent	8	CEF1	CEF1	NP_013940.1	stringent	5.5	cdc5	cdc5	NP_593880.1	stringent	8
CRNKL1	HGNC:15762	B, Bact, C, P	NTCPrp19	CRN, CLF, SYF3, Clf1	crooked neck pre-mRNA splicing factor-like 1 (Drosophila)	CNAG_00694	XP_012046896.1	stringent	9	CLF1	CLF1	NP_013218.1	stringent	9	cwf4	cwf4	NP_596573.1	stringent	9
CWC22	HGNC:29322	Bact, C, P	NTCRelated	KIAA1604, EIF4GL, fSAPb, NCM	CWC22 spliceosome-associated protein homolog (S. cerevisiae)	CNAG_07689	XP_012050806.1	stringent	9	CWC22	CWC22	NP_011794.3	stringent	9	cwf22	cwf22	NP_596256.4	stringent	9
CWC25	HGNC:25989	Bact	Step2Proteins	CCDC49, FLJ20291, DKFZp779M0968	CWC25 spliceosome-associated protein homolog (S. cerevisiae)	CNAG_01094	XP_012049310.1	stringent	9	CWC25	CWC25	NP_014154.1	stringent	8	cwf25	cwf25	NP_595394.1	stringent	9
DDX23	HGNC:17347	B, U5 snRNP, tri-snRNP	U5	prp28, U5-100K, PRPF28, SNRNP100	DEAD-box helicase 23	CNAG_00685	XP_012046889.1	stringent	9	PRP28	PRP28	NP_010529.3	stringent	9	prp28	prp28	NP_587984.1	stringent	9
DDX39B	HGNC:13917	NA	EJC	BAT1, 56 kDa U2AF65-associated protein, UAP56, ATP-dependent RNA helicase p47,	DExD-box helicase 39B	CNAG_00741	XP_012046929.1	stringent	9	SUB2	SUB2	NP_010199.1	stringent	9	uap56	uap56	NP_594261.1	stringent	9
DDX5	HGNC:2746	NA	A	p68, HLR1, G17P1	DEAD-box helicase 5	CNAG_07676	XP_012050393.1	stringent	9	DBP2	DBP2	NP_014287.3	stringent	9	dbp2	dbp2	NP_596523.1	stringent	9
DHX15	HGNC:2738	A, B	Disassembly	DBP1, DDX15, PRPF43, PRP43, HRH2	DEAH-box helicase 15	CNAG_06626	XP_012050740.1	stringent	9	PRP43	PRP43	NP_011395.1	stringent	9	prp43	prp43	NP_595937.1	stringent	9
DHX35	HGNC:15861	C	C	C20orf15, DDX35	DEAH-box helicase 35	CNAG_03665	XP_012047170.1	stringent	9	NA	PRP22	NP_010929.3	stringent	9	SPAC20H4.09	prp22	NP_593253.1	stringent	9
DHX38	HGNC:17211	NA	Step2Proteins	PRP16, DDX38, PRPF16, KIAA0224	DEAH-box helicase 38	CNAG_02303	XP_012049767.1	stringent	9	PRP16	PRP16	NP_013012.3	stringent	9	prp16	prp16	NP_595890.2	stringent	9
DHX8	HGNC:2749	C, P	Step2Proteins	DDX8, PRP22, PRPF22, HRH1, Dhr2	DEAH-box helicase 8	CNAG_00960	XP_012049213.1	stringent	9	PRP22	PRP22	NP_010929.3	stringent	9	prp22	prp22	NP_593253.1	stringent	9
EIF4A3	HGNC:18683	Bact, C, P	EJC	DDX48, KIAA0111, EIF4AIII	eukaryotic translation initiation factor 4A3	CNAG_01548	XP_012052366.1	stringent	9	FAL1	FAL1	NP_010304.3	stringent	9	SPAC1F5.10	tif412	NP_592863.1	stringent	9
HSPA8	HGNC:5241	C, P	NTCRelated	HSC70, HSC71, HSP73, HSPA10	heat shock protein family A (Hsp70) member 8	CNAG_01727	XP_012052712.1	stringent	9	SSA4	SSA3	NP_009478.1	stringent	9	NA	NA	NA	NO	4
HTATSF1	HGNC:5276	17S U2 snRNP	U2	TAT-SF1	HIV-1 Tat specific factor 1	CNAG_06670	XP_012050312.1	stringent	8	CUS2	CUS2	NP_014113.1	stringent	8	uap2	uap2	NP_596826.1	stringent	8
ISY1	HGNC:29201	B, Bact, C, P	NTCPrp19	KIAA1160, fSAP33	ISY1 splicing factor homolog	CNAG_01271	XP_012049432.1	stringent	9	ISY1	ISY1	NP_012584.3	stringent	9	cwf12	cwf12	NP_596148.1	stringent	9
KIN	HGNC:6327	NA	B	BTCD, KIN17, Rts2, HsKin17	Kin17 DNA and RNA binding protein	CNAG_05055	XP_012048688.1	stringent	9	RTS2	RTS2	NP_014720.1	stringent	8	KIN17-like protein	SPBC365.09c	NP_596038.1	stringent	9
LSM2	HGNC:13940	B, tri-snRNP	LSm	C6orf28, G7b, YBL026W	LSM2 homolog, U6 small nuclear RNA and mRNA degradation associated	CNAG_01666	XP_012052409.1	stringent	9	LSM2	LSM2	NP_009527.1	stringent	9	lsm2	lsm2	NP_588459.1	stringent	9
LSM3	HGNC:17874	B, tri-snRNP	LSm	YLR438C, SMX4, USS2	LSM3 homolog, U6 small nuclear RNA and mRNA degradation associated	CNAG_00781	XP_012046957.1	stringent	9	LSM3	LSM3	NP_013543.3	stringent	9	lsm3	lsm3	NP_595747.1	stringent	9
LSM4	HGNC:17259	B, tri-snRNP	LSm	YER112W, GRP	LSM4 homolog, U6 small nuclear RNA and mRNA degradation associated	CNAG_02901	XP_012047854.1	stringent	9	LSM4	LSM4	NP_011037.3	stringent	8	lsm4	lsm4	NP_001342832.1	stringent	9
LSM5	HGNC:17162	B, tri-snRNP	LSm	YER146W	LSM5 homolog, U6 small nuclear RNA and mRNA degradation associated	CNAG_00016	XP_012046151.1	stringent	9	LSM5	LSM5	NP_011073.1	stringent	9	lsm5	lsm5	NP_596373.1	stringent	9
LSM6	HGNC:17017	B, tri-snRNP	LSm	YDR378C	LSM6 homolog, U6 small nuclear RNA and mRNA degradation associated	CNAG_06426	XP_012053488.1	stringent	9	LSM6	LSM6	NP_010666.2	stringent	9	lsm6	lsm6	NP_594380.1	stringent	9
LSM7	HGNC:20470	B, tri-snRNP	LSm	YNL147W	LSM7 homolog, U6 small nuclear RNA and mRNA degradation associated	CNAG_05241	XP_012048552.1	stringent	9	LSM7	LSM7	NP_014252.2	stringent	9	lsm7	lsm7	NP_588340.1	stringent	9
LSM8	HGNC:20471	B, tri-snRNP	LSm	YJR022W, NAA38	LSM8 homolog, U6 small nuclear RNA and mRNA degradation associated	CNAG_00557	XP_012046801.1	stringent	9	LSM8	LSM8	NP_012556.2	stringent	4	lsm8	lsm8	NP_588509.1	stringent	9
MTREX	HGNC:18734	NA	B	KIAA0052, SKIV2L2, Mtr4, Dob1, fSAP118	Mtr4 exosome RNA helicase	CNAG_01398	XP_012049518.1	stringent	9	MTR4	MTR4	NP_012485.1	stringent	9	mtr4	mtr4	NP_001342839.1	stringent	9
PHF5A	HGNC:18000	17S U2 snRNP, A, B, Bact, C, P	U2	SFSB7, SAP14b, Rds3, bK223H9.2, INI, SF3b14b, MGC1346	PHD finger protein 5A	CNAG_05679	XP_012050450.1	stringent	9	RDS3	RDS3	NP_015419.1	stringent	9	ini1	ini1	NP_593792.1	stringent	9
PLRG1	HGNC:9089	B, Bact, C, P	NTCRelated	PRL1, PRPF46, Prp46, Cwc1, TANGO4	pleiotropic regulator 1	CNAG_03271	XP_012051139.1	stringent	9	PRP46	PRP46	NP_015174.1	stringent	9	prp5	prp5	NP_595604.1	stringent	9
PRPF18	HGNC:17351	C	Step2Proteins	hPrp18	pre-mRNA processing factor 18	CNAG_05887	XP_012050609.1	stringent	9	PRP18	PRP18	NP_011520.2	stringent	8	prp18	prp18	NP_588457.1	stringent	9
PRPF3	HGNC:17348	B, U4/U6 snRNP, tri-snRNP	U4U6	RP18, Prp3, hPrp3, SNRNP90	pre-mRNA processing factor 3	CNAG_01809	XP_012052772.1	stringent	9	PRP3	PRP3	NP_010761.3	stringent	5.5	prp3	prp3	NP_594560.1	stringent	9
PRPF31	HGNC:15446	B, U4/U6 snRNP, tri-snRNP	U4U6	RP11, NY-BR-99, PRP31, hPrp31, SNRNP61	pre-mRNA processing factor 31	CNAG_04069	XP_012047657.1	stringent	9	PRP31	PRP31	NP_011605.1	stringent	9	prp31	prp31	NP_595294.1	stringent	9
PRPF39	HGNC:20314	NA	U1	FLJ20666, FLJ11128	pre-mRNA processing factor 39	NA	NA	NO	0	NA	PRP39	NP_013667.1	stringent	7	NA	prp39	NP_596426.1	stringent	9
PRPF4	HGNC:17349	B, U4/U6 snRNP, tri-snRNP	U4U6	Prp4p, HPRP4, HPRP4P, SNRNP60	pre-mRNA processing factor 4	CNAG_01439	XP_012049544.1	stringent	9	PRP4	PRP4	NP_015504.1	stringent	7	SPAC227.12	SPAC227.12	NP_592966.1	stringent	9
PRPF40A	HGNC:16463	A	U1	FNBP3, FLJ20585, FBP11, HYPA, NY-REN, HIP10, FLAF1, PRP40	pre-mRNA processing factor 40 homolog A	CNAG_06627	XP_012050741.1	stringent	9	PRP40	PRP40	NP_012913.3	stringent	5.5	usp104	prp40	NP_594966.1	stringent	5.5
PRPF6	HGNC:15860	B, U5 snRNP, tri-snRNP	U5	C20ORF14, PRP6, hPrp6, SNRNP102, RP60, U5-102K, ANT-1, TOM, bB152O15.1	pre-mRNA processing factor 6	CNAG_00081	XP_012046512.1	stringent	9	PRP6	PRP6	NP_009611.1	stringent	9	prp1	prp1	NP_596086.1	stringent	9
PRPF8	HGNC:17340	U5 snRNP, tri-snRNP, B, Bact, C, P	U5	PRPC8, RP13, Prp8, SNRNP220	pre-mRNA processing factor 8	CNAG_00147	XP_012046564.1	stringent	9	PRP8	PRP8	NP_012035.1	stringent	9	spp42	spp42	NP_593861.1	stringent	9
RBM22	HGNC:25503	B, Bact, C, P	NTCRelated	ZC3H16, Cwc2, fSAP47, FLJ10290	RNA binding motif protein 22	CNAG_00708	XP_012046905.1	stringent	9	ECM2	ECM2	NP_009621.3	stringent	9	cwf5	cwf5	NP_588094.1	stringent	7
RBMX2	HGNC:24282	Bact, C	RES	CGI-79, Snu17	RNA binding motif protein X-linked 2	CNAG_04181	XP_012051434.1	stringent	9	IST3	IST3	NP_012270.1	stringent	9	cwf29	cwf29	NP_596479.1	stringent	9
RNF113A	HGNC:12974	Bact, C, P	NTCRelated	ZNF183, RNF113, Cwc24	ring finger protein 113A	CNAG_04127	XP_012051602.1	stringent	9	CWC24	CWC24	NP_013427.1	stringent	9	cwf24	cwf24	NP_596257.1	relaxed	3
SART1	HGNC:10538	B, tri-snRNP	U4U5U6	SNU66, SNRNP110, HAF, Ara1	spliceosome associated factor 1, recruiter of U4/U6.U5 tri-snRNP	CNAG_04226	XP_012051676.1	stringent	9	SNU66	SNU66	NP_014953.3	stringent	5.5	snu66	snu66	NP_593382.1	stringent	9
SF1	HGNC:12950	A	A	ZNF162, ZFM1, ZCCHC25	splicing factor 1	CNAG_01158	XP_012049355.1	stringent	9	MSL5	MSL5	NP_013217.1	stringent	5.5	bpb1	bpb1	NP_587871.1	stringent	9
SF3A1	HGNC:10765	17S U2 snRNP, A, B, Bact, C, P	U2	SF3a120, SAP114, PRPF21, Prp21	splicing factor 3a subunit 1	CNAG_00111	XP_012046539.1	stringent	9	PRP21	PRP21	NP_012332.1	stringent	8	sap114	sap114	NP_593239.1	stringent	8
SF3A2	HGNC:10766	17S U2 snRNP, A, B, Bact, C, P	U2	SAP62, PRPF11, SF3a66, Prp11	splicing factor 3a subunit 2	CNAG_01103	XP_012049059.1	stringent	8	PRP11	PRP11	NP_010241.1	stringent	8	sap62	sap62	NP_596585.1	stringent	8
SF3A3	HGNC:10767	17S U2 snRNP, A, B, Bact, C, P	U2	SAP61, SF3a60, PRPF9, Prp9	splicing factor 3a subunit 3	CNAG_01549	XP_012052592.1	stringent	9	PRP9	PRP9	NP_010254.1	stringent	7	sap61	sap61	NP_595337.1	stringent	9
SF3B1	HGNC:10768	17S U2 snRNP, A, B, Bact, C, P	U2	SAP155, SF3b155, PRPF10, Prp10, Hsh155	splicing factor 3b subunit 1	CNAG_04444	XP_012051805.1	stringent	9	HSH155	HSH155	NP_014015.1	stringent	6	prp10	prp10	NP_594538.2	stringent	9
SF3B2	HGNC:10769	17S U2 snRNP, A, B, Bact, C, P	U2	SAP145, SF3b145, SF3b1	splicing factor 3b subunit 2	CNAG_03267	XP_012051136.1	stringent	8	CUS1	CUS1	NP_013967.1	stringent	5.5	sap145	sap145	NP_594733.1	stringent	5.5
SF3B3	HGNC:10770	17S U2 snRNP, A, B, Bact, C, P	U2	SAP130, SF3b130, RSE1, KIAA0017	splicing factor 3b subunit 3	CNAG_00464	XP_012046737.1	stringent	9	RSE1	RSE1	NP_013663.1	stringent	9	prp12	prp12	NP_594414.1	stringent	9
SF3B4	HGNC:10771	17S U2 snRNP, A, B, Bact, C, P	U2	SAP49, SF3b49, Hsh49	splicing factor 3b subunit 4	CNAG_05164	XP_012048757.1	stringent	9	HSH49	HSH49	NP_014964.1	stringent	9	sap49	sap49	NP_594001.2	stringent	9
SLU7	HGNC:16939	C, P	Step2Proteins	hSLU7, 9G8	SLU7 homolog, splicing factor	CNAG_01159	XP_012049037.1	stringent	9	SLU7	SLU7	NP_010373.3	stringent	5.5	slu7	slu7	NP_596034.1	stringent	5.5
SNIP1	HGNC:30587	Bact, C, P	RES	PML1	Smad nuclear interacting protein 1	CNAG_04166	XP_012051632.1	stringent	8	PML1	PML1	NP_013116.1	stringent	8	NA	NA	NA	NO	0
SNRNP200	HGNC:30859	U5 snRNP, tri-snRNP, B, Bact, C, P	U5	ASCC3L1, RP33, U5-200KD, HELIC2, KIAA0788, BRR2	small nuclear ribonucleoprotein U5 subunit 200	CNAG_06585	XP_012050712.1	stringent	9	BRR2	BRR2	NP_011099.1	stringent	9	brr2	brr2	NP_593346.1	stringent	9
SNRNP70	HGNC:11150	U1 snRNP, A, B	U1	U1-70K, Snp1, RPU1, SNRP70, RNPU1Z, U1AP1	small nuclear ribonucleoprotein U1 subunit 70	CNAG_00140	XP_012046557.1	stringent	9	SNP1	SNP1	NP_012203.1	stringent	8	usp101	usp101	NP_593779.1	stringent	8
SNRPA1	HGNC:11152	17S U2 snRNP, A, B, Bact, C, P	U2	U2A, Lea1	small nuclear ribonucleoprotein polypeptide A'	CNAG_05926	XP_012050420.1	stringent	9	LEA1	LEA1	NP_015111.1	stringent	9	lea1	lea1	NP_596725.1	stringent	9
SNRPB	HGNC:11153	17S U2 snRNP, A, B, Bact, C, P, U1 snRNP, U4/U6 snRNP, U5 snRNP, tri-snRNP	Sm	COD, SmB/SmB', snRNP-B, SNRPB1	small nuclear ribonucleoprotein polypeptides B and B1	CNAG_04840	XP_012051938.1	stringent	9	SMB1	SMB1	NP_010946.3	stringent	9	smb1	smb1	NP_594151.1	stringent	8
SNRPB2	HGNC:11155	17S U2 snRNP, A, B, Bact, C, P	U2	U2snRNPB, Msl1, U2B''	small nuclear ribonucleoprotein polypeptide B2	CNAG_06288	XP_012053276.1	stringent	9	MSL1	MSL1	NP_012274.1	stringent	5.5	msl1	msl1	NP_595571.1	relaxed	4
SNRPC	HGNC:11157	U1 snRNP, A, B	U1	U1C, Yhc1, U1-C	small nuclear ribonucleoprotein polypeptide C	CNAG_04494	XP_012051557.1	stringent	8	YHC1	YHC1	NP_013401.1	stringent	8	usp103	usp103	NP_595384.1	stringent	9
SNRPD1	HGNC:11158	17S U2 snRNP, A, B, Bact, C, P, U1 snRNP, U4/U6 snRNP, U5 snRNP, tri-snRNP	Sm	Sm-D1, SNRPD, HsT2456	small nuclear ribonucleoprotein D1 polypeptide	CNAG_06779	XP_012047729.1	stringent	9	SMD1	SMD1	NP_011588.3	stringent	9	smd1	smd1	NP_594613.1	stringent	9
SNRPD2	HGNC:11159	17S U2 snRNP, A, B, Bact, C, P, U1 snRNP, U4/U6 snRNP, U5 snRNP, tri-snRNP	Sm	Sm-D2, SNRPD1	small nuclear ribonucleoprotein D2 polypeptide	CNAG_03814	XP_012047469.1	stringent	9	SMD2	SMD2	NP_013377.1	stringent	9	smd2	smd2	NP_594506.1	stringent	9
SNRPD3	HGNC:11160	17S U2 snRNP, A, B, Bact, C, P, U1 snRNP, U4/U6 snRNP, U5 snRNP, tri-snRNP	Sm	SMD3, Sm-D3	small nuclear ribonucleoprotein D3 polypeptide	CNAG_04050	XP_012047645.1	stringent	9	SMD3	SMD3	NP_013248.1	stringent	9	smd3	smd3	NP_595699.1	stringent	9
SNRPE	HGNC:11161	17S U2 snRNP, A, B, Bact, C, P, U1 snRNP, U4/U6 snRNP, U5 snRNP, tri-snRNP	Sm	Sm-E	small nuclear ribonucleoprotein polypeptide E	CNAG_04155	XP_012051623.1	stringent	9	SME1	SME1	NP_014802.3	stringent	9	sme1	sme1	NP_595724.1	stringent	9
SNRPF	HGNC:11162	17S U2 snRNP, A, B, Bact, C, P, U1 snRNP, U4/U6 snRNP, U5 snRNP, tri-snRNP	Sm	Sm-F	small nuclear ribonucleoprotein polypeptide F	CNAG_01198	XP_012049028.1	stringent	9	SMX3	SMX3	NP_015508.1	stringent	9	smf1	smf1	NP_596101.1	stringent	9
SNRPG	HGNC:11163	17S U2 snRNP, A, B, Bact, C, P, U1 snRNP, U4/U6 snRNP, U5 snRNP, tri-snRNP	Sm	Sm-G	small nuclear ribonucleoprotein polypeptide G	CNAG_04914	XP_012052299.1	stringent	9	SMX2	SMX2	NP_116636.1	stringent	9	smg1	smg1	NP_596422.1	stringent	9
SNU13	HGNC:7819	B, U4/U6 snRNP, tri-snRNP	U4U6	SSFA1, NHP2L1, FA-1, SPAG12, SNRNP15-5, 15.5K	small nuclear ribonucleoprotein 13	CNAG_03435	XP_012051256.1	stringent	9	SNU13	SNU13	NP_010888.1	stringent	9	snu13	snu13	NP_593592.1	stringent	9
SNW1	HGNC:16696	B, Bact, C, P	NTCRelated	SKIIP, PRPF45, Prp45, SKIP, NCoA-62, Bx42, SKIP1, FUN20	SNW domain containing 1	CNAG_05416	XP_012053755.1	stringent	9	PRP45	PRP45	NP_009370.1	stringent	8	prp45	prp45	NP_588213.1	stringent	9
SRPK1	HGNC:11305	NA	U4U5U6	SFRSK1	SRSF protein kinase 1	NA	NA	NO	4	SKY	SKY	NP_013943.1	stringent	9	dsk1	dsk1	NP_595327.1	relaxed	4
TFIP11	HGNC:17165	B	Disassembly	TIP39, Spp382, DKFZP434B194, Ntr1	tuftelin interacting protein 11	CNAG_06691	XP_012050324.1	stringent	9	SPP382	SPP382	NP_013528.1	stringent	9	RNA-binding splicing factor	SPAC1486.03c	NP_594091.1	stringent	9
THOC2	HGNC:19073	NA	EJC	CXorf3, MRX12, MRX35	THO complex 2	CNAG_03942	XP_012047565.1	stringent	8	THO2	THO2	NP_014260.3	stringent	9	NA	tho2	NP_001342811.1	stringent	9
TXNL4A	HGNC:30551	B, U5 snRNP, tri-snRNP	U5	15 kDa U5, TXNL4, SNRNP15, DIM1, DIB1	thioredoxin-like 4A	CNAG_04387	XP_012051780.1	stringent	9	DIB1	DIB1	NP_015407.1	stringent	9	dim1	dim1	NP_587992.1	stringent	9
UBL5	HGNC:13736	NA	B	NA	ubiquitin like 5	CNAG_05098	XP_012048715.1	stringent	8	NA	HUB1	NP_014430.1	stringent	9	NA	hub1	NP_595099.1	stringent	9
USP39	HGNC:20071	B, tri-snRNP	U4U5U6	hSAD1, SNRNP65, CGI-21, U4/U6.U5 tri-snRNP-associated 65 kDa protein	ubiquitin specific peptidase 39	CNAG_01614	XP_012052643.1	stringent	9	SAD1	SAD1	NP_116660.1	stringent	9	ubp10	ubp10	NP_595305.1	stringent	9
XAB2	HGNC:14089	B, Bact, C, P	NTCPrp19	HCRN, HCNP, SYF1, NTC90	XPA binding protein 2	CNAG_02426	XP_012050142.1	stringent	9	SYF1	SYF1	NP_010704.1	stringent	7	cwf3	cwf3	NP_596612.1	stringent	9
YJU2	HGNC:25518	NA	NTCRelated	CCDC94, FLJ10374	YJU2 splicing factor homolog	CNAG_02985	XP_012047818.1	stringent	9	YJU2	YJU2	NP_012828.1	stringent	9	cwf16	cwf16	NP_001342912.1	stringent	9

### Sheet: key to Sheet 1
Gene_Symbol	Gene name for Homo sapiens, according to HGNC (https://www.genenames.org 2021-03-15). Protein names throughout manuscript follow this nomenclature if not otherwise stated.
Complex_SPDB	as found on SPDB. Data pulled from SPDB (Dec 2020). http://spliceosomedb.ucsc.edu (Cvitkovic & Jurica NAR 2013)
_SPDB_orthologs	spliceosome DB orthologs (Dec 2020); these are functional orthologs identified in previous work by many labs. (These do not necessarily possess close enough sequence similarity and may not necessarily be found with BLASTp based searches.)
particle	spliceosomal particle the protein is assigned to
Hs_	Homo sapiens
Cn_	Cryptococcus neoformans
Sc_	Saccharomyces cerevisiae
Sp_	Schizosaccaromyces pombe
_semi-automated_score	confidence score (0-10) for the presence of an ortholog in a given species. This score encompasses reciprocal BLASTp searches in addition to domain content and protein length (cf. Material & Methods)
_manual_score	descriptive score by manual curration of hits identified with semi-automated score in reference to literature.
_manual_score	stringent: match with stringent criteria (high semi-automated score, >7); relaxed: match to a known ortholog (cf. SPDB) is found with less stringent criteria (low semi-automated score);
_manual_score	NO_ortholog-YES: denoting proteins where no match can be identified based on our semi-automated score & identification pipeline but that have known orthologs in the SPDB; NO: neither ortholog known or found by our semi-automated analysis
_RefSeq	a RefSeq identifier is given for Hs proteins where a confident _manual_score was present in the fungal species. The protein name corresponds to the best hit as identified in the semi-automated annotation
_protein_name	a protein name is given for Hs proteins where a confident _manual_score was present in the fungal species. The protein name corresponds to the best hit as identified in the semi-automated annotation
Cn_CNAG	C. neoformans gene locus is given for the corresponding RefSeq protein

### Sheet: semi-automated_ortholog-results
Table 1
Particle	Protein name	B. dendrobatidis	S. punctatus	M. circinelloides	R. oryzae	R. microsporus	M. violaceum	P. graminis	M. globosa	U. maydis	C. cinereus	C. neoformans	T. deformans	S. pombe	P. jiroveci	S. cerevisiae	C. glabrata	C. albicans	C. lusitaniae	C. krusei	Y. lipolytica	P. fructicola	S. sclerotiorum	N. crassa	T. rubrum	A. nidulans
A	BUB3	9	9	9	9	9	4	9	9	9	9	9	4	9	9	4	4	4	4	4	9	4	4	9	9	9
A	CCAR1	0	0	0	0	0	0	0	0	0	0	0	0	0	0	0	0	0	0	0	0	0	0	0	0	0
A	CDK11A	5.5	4	5.5	5.5	5.5	5.5	9	9	4	9	9	4	9	9	4	4	4	4	4	4	4	9	9	9	9
A	DDX5	9	9	9	9	9	9	9	9	9	9	9	9	9	9	9	9	9	9	9	9	9	9	9	9	9
A	RBM10	9	2	7	5.5	7	0.5	9	0	5.5	4	9	0.5	5.5	4	2	0	2	2	0	2	2	9	4	9	9
A	RBM5	9	2	7	0.5	7	0.5	7	0	7	7	7	5.5	5.5	9	0.5	0.5	2	2	0.5	7	2	9	9	9	9
A	SF1	5.5	9	0	0	5.5	9	9	9	9	9	9	0	9	9	5.5	8	0	5.5	9	0	9	0	9	9	0
A	SUGP1	0	8	0.5	0.5	0.5	0	0	0	0	2	0	0	0.5	0	0	0	0	0	0	0	0	0	0	0	0
B	KIN	5.5	8	5.5	9	5.5	9	9	8	9	9	9	9	9	9	8	8	8	5.5	8	8	9	9	9	8	9
B	MFAP1	9	9	9	9	9	8	8	9	8	8	8	9	9	9	0	0	0	0	0	9	9	9	9	9	9
B	MTREX	9	9	9	9	9	9	9	9	9	9	9	9	9	9	9	9	9	9	9	9	9	9	9	9	9
B	PRPF4B	5.5	9	9	9	9	9	4	5.5	9	5.5	9	9	9	9	4	4	4	4	4	9	9	9	9	9	9
B	SMU1	9	9	9	9	9	4	4	4	4	0.5	4	4	4	4	4	4	4	4	0.5	4	4	4	4	4	4
B	THRAP3	0	0	0	0	0	0	0	0	0	0	0	0	0	0	0	0	0	0	0	0	0	0	0	0	0
B	UBL5	9	9	8	8	8	9	9	9	9	9	8	8	9	9	9	9	9	0	9	9	8	8	8	8	0.5
B	WBP4	8	8	0	0	8	9	9	4	9	9	4	0.5	3	0	0	0.5	0	0.5	0	0	4	0.5	0.5	0.5	0.5
Bact	CCDC12	9	9	9	9	9	9	8	9	4	9	9	9	9	4	0	0	0	0	0	4	9	9	8	9	0
Bact	FRG1	9	9	0	9	9	8	8	0	0.5	9	9	4	9	4	0	0	0	0	0	0	9	0	0	0	0
Bact	HSPB1	0	0	0	0	0	0	0	0	0	0	0	0	0	0	0	0	0	0	0	0	0	0	0	0	0
Bact	IK	9	9	9	9	9	7	7	0	0	7	7	0	0	0.5	0	0	0.5	0	0	0	0	0	0.5	0	0.5
Bact	PPIL2	9	7	7	7	7	9	9	7	9	9	2	7	9	9	2	0.5	0.5	0.5	0.5	9	9	7	7	9	9
Bact	ZNF830	0	0	9	0.5	8	7	0	0	6	0	7	0	0	0	0	0	0	0	0	0	9	0	7	0	0
C	C9orf78	9	9	9	9	9	9	8	0	9	9	9	0	0	0	0	0	0	0	0	0	0	0	0	0	0
C	CACTIN	8	9	9	9	9	9	9	9	9	9	9	8	8	8	0	0	0	0	0	8	8	9	8	8	8
C	CXorf56	6	6	6	0	6	6	7	0	6	6	6	0	0	6	0	0	0	0	0	0	0	0	0	0	0
C	DDX41	7	7	7	9	7	7	7	7	7	7	7	2	2	2	2	2	2	2	2	2	2	2	2	2	2
C	DHX35	9	9	9	9	9	9	9	9	9	9	9	9	9	9	9	9	9	9	9	9	9	9	9	9	9
C	ESS2	9	9	9	9	9	5.5	9	9	5.5	9	8	9	9	9	0	0	0	0	0	0	9	9	9	9	9
C	FAM32A	9	8	9	9	9	8	8	6	8	9	9	9	9	6	0	0	0	0	0	0.5	4	8	8	9	9
C	FAM50A	9	9	9	9	9	9	9	9	9	9	9	0	9	0	0	0	0	0	0	9	9	9	8	9	0
C	FAM50B	4	4	4	4	4	4	4	4	4	4	4	0	4	0	0	0	0	0	0	4	4	4	0.5	4	9
C	FRA10AC1	9	9	9	0	9	9	9	0	0	0	9	0	0	0	0	0	0	0	0	0	0	0	0	0	0
C	GPATCH1	7	7	7	7	7	7	7	6	7	7	7	0	6	6	0	0	0	0	0	6	6	7	7	7	7
C	NKAP	7	7	2	0.5	6	2	2	6	5.5	2	7	0	0	0	0	0	0	0	0	0	0	0	0	0	0
C	NOSIP	7	7	7	0	7	7	5.5	7	0	7	7	0	0	7	0	0	0	0	0	0	7	7	7	7	5.5
C	PPIG	5.5	9	4	0.5	0.5	4	4	4	4	4	9	4	4	4	0.5	0.5	0.5	0.5	0.5	4	4	0.5	4	4	4
C	PPIL3	9	9	9	9	9	9	9	9	9	9	9	9	4	9	4	4	4	4	4	4	9	4	9	4	4
C	PPWD1	7	9	9	7	5.5	7	7	9	8	7	7	7	7	9	0.5	0.5	0.5	2	0.5	7	9	7	7	7	9
C	PRKRIP1	9	9	8	9	9	8	8	9	9	9	9	9	0	9	0	0	0	0	0	9	9	9	8	9	9
C	SDE2	6	6	6	6	6	7	6	6	6	6	6	0	6	6	0	0	0	0	0	6	6	0	6	6	6
C	WDR83	9	9	9	9	9	9	9	9	9	9	9	9	9	9	4	4	4	4	4	4	9	9	9	9	4
Disassembly	DHX15	9	9	9	9	9	9	9	9	9	9	9	9	9	9	9	9	9	9	9	9	9	9	9	9	9
Disassembly	TFIP11	9	9	9	5.5	9	5.5	9	9	9	9	9	9	9	9	9	4	9	9	0	9	9	9	9	9	9
EJC	ACIN1	0	0.5	5.5	0.5	5.5	0	0	0	0	0	0.5	0	0	0	0	0	0	0	0	0	0	0	5.5	0.5	5.5
EJC	ALYREF	8	9	9	9	9	7	9	8	9	9	4	4	9	9	4	0.5	0.5	0.5	4	9	4	4	9	8	4
EJC	DDX39B	9	9	9	9	9	9	7	9	9	7	9	7	9	9	9	9	9	9	7	9	9	9	9	9	9
EJC	EIF4A3	9	9	9	9	9	9	9	9	9	9	9	7	9	9	9	9	9	9	9	9	9	9	9	9	9
EJC	MAGOH	9	9	9	0	9	9	9	9	9	9	9	9	9	9	0	0	0	0	9	8	9	9	9	9	5.5
EJC	MAGOHB	9	9	9	0	9	9	9	9	9	9	9	9	9	9	0	0	0	0	9	8	9	9	9	9	5.5
EJC	RBM8A	9	9	9	8	9	9	9	9	9	9	8	9	8	9	4	4	4	4	9	8	9	9	9	9	9
EJC	SAP18	8	8	9	9	0	8	0	0	0	0.5	8	0	0	9	0	0	0	0	0	0	8	0	8	8	8
EJC	THOC1	7	7	7	7	7	7	6	7	6	0.5	7	7	7	7	0	0	0	0	0	7	7	7	6	7	7
EJC	THOC2	9	9	9	9	9	8	8	9	9	8	8	9	9	8	9	9	9	9	9	9	5.5	8	8	8	8
EJC	THOC3	7	7	7	7	7	7	7	7	7	0.5	2	7	7	7	2	7	2	7	2	7	7	7	7	7	7
LSm	2	9	9	9	0.5	9	9	9	9	9	9	9	4	9	9	9	9	9	0.5	9	9	9	9	9	9	0.5
LSm	3	9	9	9	9	9	9	9	9	9	9	9	9	9	9	9	9	9	9	9	9	9	4	9	9	0.5
LSm	4	9	9	9	9	9	9	9	9	9	9	9	0.5	9	9	8	4	9	9	4	9	9	9	9	9	9
LSm	5	9	9	9	0.5	9	9	9	9	9	9	9	0	9	9	9	9	9	4	9	9	9	9	9	9	9
LSm	6	9	4	9	9	9	9	9	9	9	9	9	4	9	9	9	9	9	0.5	9	0.5	9	9	9	9	0.5
LSm	7	9	9	8	9	9	9	9	8	9	9	9	9	9	9	9	9	9	3	8	9	9	9	9	9	9
LSm	8	9	9	9	4	9	9	9	3	9	9	9	9	9	9	4	4	8	3	9	9	9	9	9	9	4
MISC	RBM42	9	9	9	9	9	9	9	5.5	9	9	9	9	9	9	4	4	9	9	9	9	9	9	9	9	9
NTCPrp19	BCAS2	9	9	9	9	9	9	9	9	9	9	9	9	4	9	0	0	0	0	0	0	9	9	9	9	9
NTCPrp19	CDC5L	5.5	8	8	8	8	5.5	8	6	5.5	8	8	5.5	8	5.5	5.5	6	5.5	5.5	6	5.5	8	8	5.5	8	5.5
NTCPrp19	CRNKL1	9	9	7	7	7	9	9	7	9	9	9	9	9	7	9	9	9	9	9	9	9	7	9	9	8
NTCPrp19	ISY1	8	9	9	8	8	9	0	9	9	8	9	9	9	9	9	0	9	9	8	9	9	9	9	9	9
NTCPrp19	PRPF19	9	9	9	9	9	9	9	9	9	9	9	8	9	9	4	9	9	9	9	8	9	9	9	9	9
NTCPrp19	SYF2	7	6	6	6	6	0.5	6	0	6	6	6	6	7	6	0	0	0	0	0	7	6	0.5	6	6	6
NTCPrp19	XAB2	9	9	9	8	9	9	9	9	9	9	9	9	9	9	7	9	9	9	9	9	9	9	9	9	9
NTCRelated	AQR	9	9	9	7	7	2	2	2	0.5	2	2	9	9	9	2	2	2	2	2	9	9	9	9	9	9
NTCRelated	BUD31	9	9	9	5.5	9	9	9	9	9	9	9	0	9	9	9	9	9	9	5.5	9	9	9	9	9	9
NTCRelated	CCDC130	8	9	9	8	8	9	9	0.5	9	9	9	0.5	9	9	0.5	0.5	0.5	4	0.5	8	8	9	9	9	8
NTCRelated	CDC40	9	9	9	9	9	9	9	9	9	9	9	9	9	9	9	9	9	4	9	9	9	9	9	9	9
NTCRelated	CTNNBL1	9	9	9	9	9	9	9	9	9	9	9	9	9	9	0	0	0	0	0	9	9	9	9	9	9
NTCRelated	CWC15	7	7	7	7	7	2	5.5	7	7	7	7	0	7	7	0	0	2	0	2	7	7	7	7	7	7
NTCRelated	CWC22	9	9	9	9	9	9	9	9	9	9	9	4	9	9	9	8	4	9	9	9	9	9	9	9	9
NTCRelated	CWC27	9	9	9	9	9	9	9	9	9	9	9	9	9	9	4	4	4	9	4	4	9	4	9	9	9
NTCRelated	DHX16	4	9	9	9	4	9	9	9	9	9	9	9	9	9	4	4	4	9	4	9	9	9	9	9	9
NTCRelated	GPKOW	9	9	9	9	9	4	0	8	0	9	9	0	0	9	0.5	8	0	0.5	0	0	0	0	0	9	9
NTCRelated	HSPA8	9	9	9	9	9	9	9	4	4	9	9	9	4	9	9	9	9	9	9	9	9	9	9	9	9
NTCRelated	PLRG1	9	9	9	9	9	9	9	9	9	9	9	9	9	9	9	9	9	9	9	9	9	9	9	9	9
NTCRelated	PPIE	9	9	9	9	9	4	4	4	2	4	5.5	4	4	2	4	4	4	4	4	2	4	4	4	2	4
NTCRelated	PPIL1	9	9	9	4	9	9	9	4	9	9	9	4	9	9	4	4	4	4	4	4	9	4	9	9	9
NTCRelated	PQBP1	0	0	0	0	0	0	0	0	0	0	0	0	0	0	0	0	0	0	0	0	0	0	0	0	0
NTCRelated	PRCC	0	9	5.5	0	0	0	0	0	0	0	0	0	0	0	0	0	0	0	0	0	0	0	0	0	0
NTCRelated	RBM22	9	9	9	8	9	9	8	8	9	9	9	9	7	9	9	7	9	8	9	9	7	9	9	9	9
NTCRelated	RNF113A	8	4	9	9	8	9	9	6	9	9	9	4	3	3	9	3	3	3	2	8	9	8	4	4	9
NTCRelated	SNW1	9	9	9	9	9	9	9	9	9	9	9	9	9	9	8	9	5.5	5.5	8	9	9	9	9	9	9
NTCRelated	SRRM2	6	5.5	6	6	6	0.5	6	5.5	6	6	6	0	6	6	0	0	5.5	6	5.5	6	6	5.5	6	6	6
NTCRelated	TCERG1	9	5.5	5.5	0.5	5.5	5.5	5.5	5.5	8	0.5	5.5	0.5	0.5	5.5	0	0	0.5	0	0	5.5	0	8	4	0.5	5.5
NTCRelated	WBP11	0	6	0.5	6	0	0	0	0	0	0	0	0	0	0	0	0	0	0	0	0	0	0	0	0	0
NTCRelated	YJU2	8	9	9	9	9	9	9	9	9	9	9	9	9	9	9	9	8	9	9	9	9	9	9	9	9
RES	BUD13	0.5	3	0.5	0.5	0.5	0.5	0.5	0.5	8	0.5	0.5	0.5	0.5	0.5	5.5	8	8	3	0.5	0.5	8	8	3	5.5	0.5
RES	RBMX2	9	9	9	9	9	4	4	9	9	9	9	4	9	9	9	9	9	9	9	9	9	9	9	9	4
RES	SNIP1	8	8	9	9	9	9	8	6	9	8	8	8	0	8	8	8	0	0	8	9	8	8	9	9	9
Sm	SNRPB	9	9	9	9	4	8	9	4	9	0.5	9	0.5	8	8	9	8	0.5	8	0.5	8	9	9	9	9	3
Sm	SNRPD1	9	9	9	9	9	9	9	9	9	9	9	9	9	9	9	9	9	9	9	9	9	9	9	9	9
Sm	SNRPD2	9	9	9	9	9	9	9	9	9	9	9	4	9	9	9	9	9	9	9	9	9	9	9	9	8
Sm	SNRPD3	9	9	9	9	9	9	9	9	9	9	9	0	9	9	9	9	9	9	9	9	9	4	9	9	9
Sm	SNRPE	9	9	9	4	9	9	9	9	9	9	9	0	9	9	9	9	9	9	9	9	9	9	9	9	9
Sm	SNRPF	9	8	9	9	9	9	9	9	9	9	9	9	9	9	9	9	9	9	4	9	9	4	9	9	0.5
Sm	SNRPG	9	9	9	9	9	9	9	0.5	9	9	9	0.5	9	9	9	9	9	4	9	0.5	9	9	9	9	9
SR	SRRM1	5.5	5.5	5.5	4	5.5	5.5	7	8	5.5	5.5	0	0	5.5	5.5	0	0	5.5	5.5	0	5.5	5.5	5.5	5.5	5.5	5.5
Step2Proteins	CWC25	9	9	8	8	8	9	9	9	9	9	9	0	9	9	8	8	0.5	0.5	0.5	8	9	9	9	9	9
Step2Proteins	DHX38	5.5	9	9	9	4	9	9	9	9	9	9	9	9	9	9	9	9	9	9	9	9	9	9	9	9
Step2Proteins	DHX8	0.5	9	9	7	7	9	9	9	9	9	9	9	9	9	9	9	9	9	4	9	9	9	9	9	4
Step2Proteins	PRPF18	9	9	9	8	9	9	9	8	9	9	9	9	9	9	8	8	9	9	0	9	9	0	9	9	9
Step2Proteins	SLU7	9	9	5.5	5.5	5.5	9	9	5.5	9	9	9	5.5	5.5	5.5	5.5	0.5	5.5	0	0	5.5	9	5.5	5.5	9	9
U1	LUC7L3	8	4	8	8	5.5	0.5	4	0.5	4	0.5	4	0.5	0.5	0.5	0.5	0.5	0.5	0.5	0.5	0.5	0.5	0.5	0.5	0.5	0.5
U1	PRPF39	0.5	9	4	7	8	3	4	2	0.5	1	0	4	9	9	7	7	7	7	7	9	7	8	7	9	7
U1	PRPF40A	5.5	9	5.5	5.5	5.5	9	9	5.5	9	9	9	9	5.5	5.5	5.5	5.5	5.5	5.5	5.5	5.5	5.5	9	9	9	9
U1	RBM25	9	7	5.5	8	8	9	9	6	9	8	9	5.5	9	9	0.5	0	0	0	0	0	7	9	7	9	7
U1	SNRNP70	8	9	8	7	7	9	7	2	9	9	9	9	8	9	8	7	9	9	2	2	8	9	9	9	9
U1	SNRPA	4	4	4	4	4	4	4	3	4	4	4	4	4	2	9	5.5	0.5	2	4	2	4	4	9	9	8
U1	SNRPC	8	8	0	9	8	0	4	9	8	8	8	0	9	9	8	8	9	9	8	0	8	9	8	8	8
U2	HTATSF1	8	8	8	8	8	6	4	8	8	8	8	6	8	8	8	0	8	0	0	8	6	8	5.5	9	6
U2	PHF5A	9	9	9	9	9	9	9	8	9	8	9	0	9	9	9	9	9	9	9	9	0	9	9	9	9
U2	SF3A1	9	9	9	8	9	9	9	9	9	9	9	0	8	8	8	8	0.5	8	8	8	8	8	8	9	8
U2	SF3A2	8	8	8	8	8	8	8	8	8	8	8	8	8	8	8	8	8	8	8	8	8	8	8	8	8
U2	SF3A3	9	9	9	9	9	9	9	9	9	9	9	9	9	9	7	7	7	7	7	7	8	9	9	9	9
U2	SF3B1	9	9	9	9	9	9	9	9	9	9	9	9	9	9	6	6	9	6	9	9	9	8	9	9	9
U2	SF3B2	5.5	8	8	8	8	8	5.5	5.5	5.5	5.5	8	8	5.5	8	5.5	8	5.5	5.5	8	8	8	5.5	5.5	5.5	5.5
U2	SF3B3	9	9	9	9	9	9	9	9	9	9	9	9	9	9	9	9	9	9	9	9	9	9	9	9	9
U2	SF3B4	9	4	9	9	9	4	4	9	9	4	9	9	9	9	9	9	9	9	4	9	9	9	9	9	9
U2	SF3B5	9	9	9	9	9	9	0	9	9	9	9	0	9	8	0	0	0	9	9	9	0	9	9	9	8
U2	SF3B6	9	9	9	9	5.5	9	9	8	9	9	9	0.5	9	9	4	0.5	9	9	0.5	9	9	8	9	9	8
U2	SNRPA1	9	9	9	8	9	9	9	9	9	9	9	9	9	9	9	0.5	9	9	9	9	9	9	9	9	9
U2	SNRPB2	9	9	8	8	8	8	8	9	9	9	9	5.5	9	9	5.5	5.5	9	9	9	7	9	9	9	9	9
U2rel	CHERP	2	4	6	0	6	0	0	1	0	0	0	0	0.5	1	0	0	0	0	0	0.5	0	6	2	0.5	0
U2rel	DDX46	9	9	9	9	9	9	9	9	9	9	9	4	9	9	4	4	9	9	9	9	0.5	9	9	9	9
U2rel	DNAJC8	9	9	9	9	9	9	9	9	9	9	9	0.5	9	9	4	4	4	9	0.5	9	9	9	9	9	9
U2rel	PUF60	9	9	4	4	4	4	4	4	4	4	4	4	4	4	4	4	4	4	4	4	4	4	4	4	4
U2rel	RBM17	7	7	7	9	8	7	6	9	8	6	8	0	0.5	8	0	0	0	0	0	0	8	9	8	8	8
U2rel	SMNDC1	0.5	9	8	9	9	9	9	0	0	9	6	0	6	7	0	0	0	0	0	0	4	0	0	0	0
U2rel	U2AF1	9	9	9	9	9	9	7	9	9	9	9	9	9	9	0	0	5.5	9	9	9	9	9	9	9	9
U2rel	U2AF2	7	7	7	7	7	7	7	7	7	7	7	2	7	7	2	2	7	7	2	7	7	7	7	7	7
U2rel	U2SURP	7	7	7	7	7	2	7	6	7	7	7	6	6	7	0.5	2	0.5	0.5	0.5	0.5	0.5	7	7	7	7
U4U5U6	PRPF38A	8	9	8	8	8	9	9	9	9	9	9	8	8	8	0	0	8	8	8	8	9	9	9	9	9
U4U5U6	SART1	9	9	9	9	9	9	9	9	9	9	9	5.5	9	9	5.5	0	4	0	0	9	9	9	9	9	9
U4U5U6	SNRNP27	0.5	8	8	8	8	8	8	0	8	8	8	0.5	8	9	0	0	0	0	9	0	8	8	0	0.5	0.5
U4U5U6	SRPK1	4	9	4	9	4	4	4	4	4	4	4	4	4	4	9	4	9	4	4	4	9	9	4	9	4
U4U5U6	SRPK2	9	4	9	9	9	4	9	4	4	4	9	9	4	4	4	9	4	9	4	9	4	4	9	4	4
U4U5U6	USP39	9	9	9	8	9	9	8	5.5	9	9	9	9	9	9	9	9	5.5	0.5	9	9	9	9	9	9	9
U4U5U6	ZMAT2	9	9	9	9	9	8	9	9	8	9	8	9	2	9	4	9	9	4	0	9	9	9	9	9	9
U4U6	PPIH	9	9	9	9	9	9	9	4	9	4	9	9	9	9	4	4	4	4	4	4	9	9	9	9	4
U4U6	PRPF3	5.5	9	9	5.5	5.5	9	9	5.5	9	9	9	0	9	9	5.5	5.5	5.5	5.5	5.5	9	9	5.5	5.5	9	9
U4U6	PRPF31	9	9	9	9	9	9	9	8	9	9	9	9	9	9	9	9	9	2	9	9	9	9	9	9	9
U4U6	PRPF4	9	9	9	9	9	9	9	7	9	9	9	9	9	9	7	7	7	9	7	9	9	9	9	9	9
U4U6	SNU13	9	9	9	9	9	9	9	9	9	9	9	9	9	9	9	9	9	9	9	9	9	9	9	9	9
U5	CD2BP2	8	7	2	2	2	0.5	0	8	8	9	0.5	4	4	9	4	0	0	4	0	9	0	8	0.5	8	8
U5	DDX23	9	9	9	9	9	9	9	9	9	9	9	9	9	9	9	9	9	9	9	9	9	9	9	9	9
U5	EFTUD2	9	9	9	9	9	9	9	9	9	9	9	9	9	9	4	4	4	9	9	9	9	9	9	9	9
U5	PRPF6	9	9	9	9	9	8	9	9	9	9	9	9	9	9	9	9	9	9	9	9	9	9	9	9	9
U5	PRPF8	9	9	9	9	9	9	9	9	0	9	9	9	9	9	9	9	9	9	9	9	9	6	9	9	5.5
U5	SNRNP200	9	9	9	9	9	9	9	9	9	9	9	9	9	9	9	4	9	4	9	9	9	9	9	9	9
U5	SNRNP40	9	9	9	4	9	9	9	9	9	9	9	9	9	9	4	4	4	4	9	9	9	9	9	3	9
U5	TXNL4A	9	9	9	9	9	9	8	5.5	9	9	9	9	9	9	9	9	9	9	9	9	9	9	9	9	9
