## Supplemental Table S7 for "Coupling of spliceosome complexity to intron diversity"

### Sheet: Sheet1
Genus	species	NCBI proteome
Aspergillus	nidulans	GCF_000149205.2_ASM14920v2_protein.faa
Batrachochytrium	dendrobatidis	GCF_000203795.1_v1.0_protein.faa
Candida	glabrata	GCF_000002545.3_ASM254v2_protein.faa
Candida	lusitaniae	GCF_000003835.1_ASM383v1_protein.faa
Candida	albicans	GCF_000182965.3_ASM18296v3_protein.faa
Candida	krusei	GCF_003054445.1_ASM305444v1_protein.faa
Coprinopsis	cinereus	GCF_000182895.1_CC3_protein.faa
Cryptococcus	neoformans	GCF_000149245.1_CNA3_protein.faa
Malassezia	globosa	GCF_000181695.1_ASM18169v1_protein.faa
Microbotryum	violaceum	GCA_000166175.1.pep.all.fa
Neurospora	crassa	GCF_000182925.2_NC12_protein.faa
Peltaster	fructicola	GCA_001592805.2_ASM159280v2_protein.faa
Pneumocystis	jiroveci	GCF_001477535.1_Pneu_jiro_RU7_V2_protein.faa
Puccinia	graminis	GCF_000149925.1_ASM14992v1_protein.faa
Rhizopus	oryzae	GCA_000149305.1_RO3_protein.faa
Rhizopus	microsporus	GCF_002708625.1_Rhimi1_1_protein.faa
Saccharomyces	cerevisiae	GCF_000146045.2_R64_protein.faa
Schizosaccharomyces	pombe	GCF_000002945.1_ASM294v2_protein.faa
Spizellomyces	punctatus	GCF_000182565.1_S_punctatus_V1_protein.faa
Trichophyton	rubrum	GCF_000151425.1_ASM15142v1_protein.faa
Ustilago	maydis	GCF_000328475.2_Umaydis521_2.0_protein.faa
Yarrowia	lipolyticaa	GCF_000002525.2_ASM252v1_protein.faa
From UniProt:
Sclerotinia	sclerotiorum	UP000001312_665079.fasta
Taphrina	deformans	UP000013776_1097556.fasta
Mucor	circinelloides	UP000014254_1220926.fasta
