## Supplemental Table S8 for "Coupling of spliceosome complexity to intron diversity"

### Sheet: Supp_Table_S8
index	ccdc12_1	ccdc12_2	ctnnbl1_1	ctnnbl1_2	cxorf56_1	cxorf56_2	ddx35_1	ddx35_2	fam32a_1	fam32a_2	fam50a_1	fam50a_2	fra10ac1_1	fra10ac1_2	gpatch1_1	gpatch1_2	ik_1	ik_2	nosip_1	nosip_2	rbm17_1	rbm17_2	rbm5_1	rbm5_2	rrp6_1	rrp6_2	sap18_1	sap18_2	znf830_1	znf830_2	wt_1	wt_2	wt_3	wt_4	wt_5	wt_6
Mapping speed, Million of reads per hour |	393.51	386.72	384.59	399.44	383.69	394.94	366.08	321.81	389.26	378.24	388.19	343.38	391.97	388.17	387.24	395.38	394.92	397.49	398.85	390.89	380.28	371.92	394.61	388.62	381.82	386.3	273.69	379.47	395.33	402.12	387.24	376.58	393.36	393.69	413.11	388.37
Number of input reads |	33011389	35879171	26707814	39056773	32933131	43113874	25625528	33789911	48333244	35723022	39142685	15356849	48670174	39140898	53783611	46346965	39382035	44827784	34456346	43866198	54613059	44320784	43187637	44367465	40197171	54618357	38773297	43849806	66438239	53727498	33883925	32637167	39336143	33244846	43032532	43368414
Average input read length |	197	197	196	197	196	196	197	198	197	197	190	191	198	198	198	198	197	197	198	197	198	197	198	197	197	197	197	195	197	197	197	198	197	198	198	198
UNIQUE READS:
Uniquely mapped reads number |	31481040	34543349	25777451	37584244	31687328	40925340	24266680	32789423	45662201	34316806	31411299	12290437	47332653	38087754	50830802	44786095	38205457	43046867	33713931	42858049	52827279	42928764	41736832	41473132	38658853	50060488	36989050	38731841	64831516	51066678	32517145	30700109	37623597	31782857	40602191	41775265
Uniquely mapped reads % |	0.9536	0.9628	0.9652	0.9623	0.9622	0.9492	0.947	0.9704	0.9447	0.9606	0.8025	0.8003	0.9725	0.9731	0.9451	0.9663	0.9701	0.9603	0.9785	0.977	0.9673	0.9686	0.9664	0.9348	0.9617	0.9166	0.954	0.8833	0.9758	0.9505	0.9597	0.9406	0.9565	0.956	0.9435	0.9633
Average mapped length |	196.86	196.74	195.73	197.11	196.02	196.52	197.19	198.1	197.47	196.59	184.33	184.08	197.74	197.67	197.69	197.83	197.01	197.27	197.79	197.19	198.21	197.46	198.05	196.71	197.2	196.75	197.27	196.12	197.23	196.56	197.36	198.24	197.48	197.61	197.61	197.65
Number of splices: Total |	24194348	27753513	20366466	29426056	25093171	32042695	18163515	26093776	33779014	26867039	20683500	8072747	38339523	30117214	38091395	34813863	30844585	32499439	28474748	35673659	40575793	34609214	33859537	29979479	30440735	34254861	28465808	29946165	54389426	38440561	25662211	23215286	29682144	22667556	31347886	34298219
Number of splices: Annotated (sjdb) |	24104303	27654783	20285922	29311062	24996085	31920199	18076175	25977689	33638006	26749128	20575007	8032416	38189321	30003929	37900050	34651417	30731734	32376883	28370676	35538259	40382588	34447420	33706972	29835267	30303245	34066738	28356953	29835900	54186542	38294422	25558522	23130920	29571463	22586561	31227498	34169002
Number of splices: GT/AG |	23874035	27396089	20102465	29033001	24771637	31626170	17927452	25724866	33339355	26516505	20455768	7984774	37800199	29699010	37588455	34342079	30401216	32049574	28074692	35169633	40020167	34156756	33396384	29603909	30024278	33823912	28072684	29541658	53614258	37929171	25314801	22868911	29274384	22349313	30925422	33818960
Number of splices: GC/AG |	303844	339241	248194	371638	303334	389756	221088	349565	417312	331562	211105	81910	511058	395925	468978	441937	422264	426747	381059	477740	526274	427686	439006	355292	394034	402660	370847	384164	730568	484561	328548	329896	388376	302857	398932	452861
Number of splices: AT/AC |	4238	6178	2876	5731	3371	4757	3642	5221	6698	4420	4619	1637	7309	6587	6238	6718	7227	8382	5702	6050	10812	7193	6448	5838	6966	7250	4949	4829	10960	8826	7080	6196	6998	4342	6628	6393
Number of splices: Non-canonical |	12231	12005	12931	15686	14829	22012	11333	14124	15649	14552	12008	4426	20957	15692	27724	23129	13878	14736	13295	20236	18540	17579	17699	14440	15457	21039	17328	15514	33640	18003	11782	10283	12386	11044	16904	20005
Mismatch rate per base, % |	0.0028	0.0028	0.0026	0.0028	0.0025	0.0025	0.0029	0.0036	0.003	0.0027	0.0208	0.0214	0.0032	0.003	0.0033	0.0032	0.0034	0.0032	0.0031	0.003	0.0036	0.0031	0.0031	0.0026	0.0031	0.0028	0.003	0.0028	0.0028	0.0029	0.0028	0.0035	0.0026	0.003	0.0028	0.0028
Deletion rate per base |	0.0001	0.0001	0.0001	0.0001	0.0001	0.0001	0.0001	0.0001	0.0001	0.0001	0	0	0.0001	0.0001	0.0001	0.0001	0.0001	0.0001	0.0001	0.0001	0.0001	0.0001	0.0001	0.0001	0.0001	0.0001	0.0001	0.0001	0.0001	0.0001	0.0001	0.0001	0.0001	0.0001	0.0001	0.0001
Deletion average length |	1.52	1.51	1.55	1.53	1.55	1.54	1.54	1.55	1.52	1.53	1.47	1.48	1.52	1.53	1.55	1.55	1.52	1.52	1.53	1.54	1.54	1.53	1.52	1.51	1.52	1.53	1.54	1.53	1.51	1.53	1.51	1.5	1.52	1.53	1.52	1.52
Insertion rate per base |	0	0	0	0	0	0	0	0	0	0	0	0	0	0	0	0	0	0	0	0	0	0	0	0	0	0	0	0	0	0	0	0	0	0	0	0
Insertion average length |	1.71	1.64	1.83	1.66	1.74	1.79	1.71	1.67	1.49	1.59	1.24	1.23	1.9	1.77	1.67	1.85	1.72	1.64	1.87	1.88	1.7	1.82	1.85	1.62	1.6	1.66	1.79	1.66	1.84	1.64	1.6	1.47	1.76	1.87	1.76	1.93
MULTI-MAPPING READS:
Number of reads mapped to multiple loci |	0	0	0	0	0	0	0	0	0	0	0	0	0	0	0	0	0	0	0	0	0	0	0	0	0	0	0	0	0	0	0	0	0	0	0	0
% of reads mapped to multiple loci |	0	0	0	0	0	0	0	0	0	0	0	0	0	0	0	0	0	0	0	0	0	0	0	0	0	0	0	0	0	0	0	0	0	0	0	0
Number of reads mapped to too many loci |	948360	781798	526332	873263	769473	1510178	892094	440495	1825941	795973	1862371	520025	624093	578576	1915964	870296	567867	1005238	289436	475746	886218	729793	798156	1959266	817332	3141816	1126219	1042052	809267	1785940	677399	1007662	1018080	825335	1592848	895124
% of reads mapped to too many loci |	0.0287	0.0218	0.0197	0.0224	0.0234	0.035	0.0348	0.013	0.0378	0.0223	0.0476	0.0339	0.0128	0.0148	0.0356	0.0188	0.0144	0.0224	0.0084	0.0108	0.0162	0.0165	0.0185	0.0442	0.0203	0.0575	0.029	0.0238	0.0122	0.0332	0.02	0.0309	0.0259	0.0248	0.037	0.0206
UNMAPPED READS:
% of reads unmapped: too many mismatches |	0	0	0	0	0	0	0	0	0	0	0	0	0	0	0	0	0	0	0	0	0	0	0	0	0	0	0	0	0	0	0	0	0	0	0	0
% of reads unmapped: too short |	0.0176	0.0154	0.015	0.0153	0.0144	0.0156	0.018	0.016	0.0174	0.0169	0.1499	0.1658	0.0145	0.0121	0.0191	0.0148	0.0154	0.0173	0.0131	0.0121	0.0164	0.0149	0.0149	0.0208	0.0178	0.0258	0.0168	0.0927	0.012	0.0162	0.02	0.0278	0.0176	0.019	0.0194	0.016
% of reads unmapped: other |	0	0	0.0001	0.0001	0	0.0001	0.0002	0.0005	0.0001	0.0002	0	0	0.0001	0	0.0002	0.0001	0	0	0	0	0	0.0001	0.0002	0.0002	0.0001	0.0001	0.0002	0.0003	0	0	0.0003	0.0006	0.0001	0.0001	0.0001	0.0001
CHIMERIC READS:
Number of chimeric reads |	0	0	0	0	0	0	0	0	0	0	0	0	0	0	0	0	0	0	0	0	0	0	0	0	0	0	0	0	0	0	0	0	0	0	0	0
% of chimeric reads |	0	0	0	0	0	0	0	0	0	0	0	0	0	0	0	0	0	0	0	0	0	0	0	0	0	0	0	0	0	0	0	0	0	0	0	0
